# Single-cell atlas of developing mouse palates reveals cellular and molecular transitions in periderm cell fate

**DOI:** 10.1101/2024.10.28.620753

**Authors:** Wenbin Huang, Zhenwei Qian, Jieni Zhang, Yi Ding, Bin Wang, Jiuxiang Lin, Xiannian Zhang, Huaxiang Zhao, Feng Chen

**Affiliations:** Department of Orthodontics, Peking University School and Hospital of Stomatology, Beijing 100081, China; Key Laboratory of Shaanxi Province for Craniofacial Precision Medicine Research, College of Stomatology, Xi’an Jiaotong University, Xi’an 710004, China; Guangdong Provincial High-level Clinical Key Specialty, Guangdong Province Engineering Research Center of Oral Disease Diagnosis and Treatment, Department of Orthodontics, Stomatological Center, Peking University Shenzhen Hospital, Shenzhen Peking University-The Hong Kong University of Science and Technology Medical Center, Shenzhen 518036, China; Department of Materials Science and Engineering, Southern University of Science and Technology, Shenzhen 518055, China; Peking University 302 Clinical Medical School, Beijing 100039, China; Department of Neurobiology, School of Basic Medical Sciences, Beijing Key Laboratory of Neural Regeneration and Repair, Capital Medical University, Beijing 100069, China; National Center of Stomatology, National Clinical Research Center for Oral Diseases, National Engineering Laboratory for Digital and Material Technology of Stomatology, Beijing Key Laboratory for Digital Stomatology, Research Center of Engineering and Technology for Computerized Dentistry Ministry of Health, NMPA Key Laboratory for Dental Materials, Beijing 100081, China; Department of Physiology and Pathophysiology, School of Basic Medical Sciences, Xi’an Jiaotong University, Xi’an 710049, China; Department of Special Clinic, College of Stomatology, Xi’an Jiaotong University, Xi’an 710004, China; Department of Orthodontics, College of Stomatology, Xi’an Jiaotong University, Xi’an 710004, China; Central laboratory, Peking University School and Hospital of Stomatology, Beijing 100081, China

**Keywords:** Cleft palate, Single-cell sequencing, Palatogenesis, Periderm, Cell fate

## Abstract

Cleft palate is one of the most common congenital craniofacial disorders that affects children’s appearance and oral functions. Investigating the transcriptomics during palatogenesis is crucial for comprehending the etiology of this disorder and facilitating prenatal molecular diagnosis. However, there is limited knowledge about the single-cell differentiation dynamics during mid- and late-palatogenesis, specifically regarding the subpopulations and developmental trajectories of periderm, a rare but critical cell population. Here we explore the single-cell landscape of mouse developing palates from E10.5 to E16.5. We systematically depict the single-cell transcriptomics of mesenchymal and epithelial cells during palatogenesis, including subpopulations and differentiation dynamics. Additionally, we identify four subclusters of palatal periderm and construct two distinct trajectories of cell fates for periderm cells. Our findings reveal that *Claudins* and *Arhgap29* play a role in the non-stick function of the periderm before the palatal shelves contact, and *Pitx2* mediates the adhesion of periderm during the contact of opposing palatal shelves. Furthermore, we demonstrate that epithelial-mesenchymal transition (EMT), apoptosis, and migration collectively contribute to the degeneration of periderm cells in the medial epithelial seam. Taken together, our study suggests a novel model of periderm development during palatogenesis and delineates the cellular and molecular transitions in periderm cell determination.
