## Supplementary material for "Single-cell atlas of developing mouse palates reveals cellular and molecular transitions in periderm cell fate": Table S2

### Sheet: Table S2-related to Figure 2D
Table S2 Differentially expressed genes for 5 developmental stages of mesenchymal cells
SYMBOL	Stage	ENSEMBL	GENENAME	GENETYPE
Adam33	1	ENSMUSG00000027318	a disintegrin and metallopeptidase domain 33	protein-coding
Agtr2	1	ENSMUSG00000068122	angiotensin II receptor, type 2	protein-coding
Aldh1a2	1	ENSMUSG00000013584	aldehyde dehydrogenase family 1, subfamily A2	protein-coding
Alx1	1	ENSMUSG00000036602	ALX homeobox 1	protein-coding
Angptl1	1	ENSMUSG00000033544	angiopoietin-like 1	protein-coding
Arl6ip1	1	ENSMUSG00000030654	ADP-ribosylation factor-like 6 interacting protein 1	protein-coding
Aspn	1	ENSMUSG00000021388	asporin	protein-coding
Atp1a2	1	ENSMUSG00000007097	ATPase, Na+/K+ transporting, alpha 2 polypeptide	protein-coding
Barx1	1	ENSMUSG00000021381	BarH-like homeobox 1	protein-coding
Btg2	1	ENSMUSG00000020423	BTG anti-proliferation factor 2	protein-coding
Car3	1	ENSMUSG00000027559	carbonic anhydrase 3	protein-coding
Cd200	1	ENSMUSG00000022661	CD200 antigen	protein-coding
Cdc34	1	ENSMUSG00000020307	cell division cycle 34	protein-coding
Cdkn1a	1	ENSMUSG00000023067	cyclin-dependent kinase inhibitor 1A (P21)	protein-coding
Cdkn2c	1	ENSMUSG00000028551	cyclin dependent kinase inhibitor 2C	protein-coding
Col11a1	1	ENSMUSG00000027966	collagen, type XI, alpha 1	protein-coding
Col1a1	1	ENSMUSG00000001506	collagen, type I, alpha 1	protein-coding
Col3a1	1	ENSMUSG00000026043	collagen, type III, alpha 1	protein-coding
Col4a1	1	ENSMUSG00000031502	collagen, type IV, alpha 1	protein-coding
Col4a2	1	ENSMUSG00000031503	collagen, type IV, alpha 2	protein-coding
Col6a1	1	ENSMUSG00000001119	collagen, type VI, alpha 1	protein-coding
Col6a3	1	ENSMUSG00000048126	collagen, type VI, alpha 3	protein-coding
Cthrc1	1	ENSMUSG00000054196	collagen triple helix repeat containing 1	protein-coding
Cytl1	1	ENSMUSG00000062329	cytokine-like 1	protein-coding
Des	1	ENSMUSG00000026208	desmin	protein-coding
Dkk2	1	ENSMUSG00000028031	dickkopf WNT signaling pathway inhibitor 2	protein-coding
Dlk1	1	ENSMUSG00000040856	delta like non-canonical Notch ligand 1	protein-coding
Dusp1	1	ENSMUSG00000024190	dual specificity phosphatase 1	protein-coding
Egfl6	1	ENSMUSG00000000402	EGF-like-domain, multiple 6	protein-coding
Eln	1	ENSMUSG00000029675	elastin	protein-coding
Emp3	1	ENSMUSG00000040212	epithelial membrane protein 3	protein-coding
Epha4	1	ENSMUSG00000026235	Eph receptor A4	protein-coding
Erg	1	ENSMUSG00000040732	ETS transcription factor	protein-coding
Fam46a	1	ENSMUSG00000032265	family with sequence similarity 46, member A	protein-coding
Fbln2	1	ENSMUSG00000064080	fibulin 2	protein-coding
Fbln5	1	ENSMUSG00000021186	fibulin 5	protein-coding
Fgfr4	1	ENSMUSG00000005320	fibroblast growth factor receptor 4	protein-coding
Fibin	1	ENSMUSG00000074971	fin bud initiation factor homolog (zebrafish)	protein-coding
Fitm1	1	ENSMUSG00000022215	fat storage-inducing transmembrane protein 1	protein-coding
Fn1	1	ENSMUSG00000026193	fibronectin 1	protein-coding
Fos	1	ENSMUSG00000021250	FBJ osteosarcoma oncogene	protein-coding
Foxp1	1	ENSMUSG00000030067	forkhead box P1	protein-coding
Fstl1	1	ENSMUSG00000022816	follistatin-like 1	protein-coding
Gadd45b	1	ENSMUSG00000015312	growth arrest and DNA-damage-inducible 45 beta	protein-coding
Gap43	1	ENSMUSG00000047261	growth associated protein 43	protein-coding
Gdf10	1	ENSMUSG00000021943	growth differentiation factor 10	protein-coding
Gja4	1	ENSMUSG00000050234	gap junction protein, alpha 4	protein-coding
Gm13889	1	ENSMUSG00000087006	predicted gene 13889	protein-coding
Gnas	1	ENSMUSG00000027523	GNAS (guanine nucleotide binding protein, alpha stimulating) complex locus	protein-coding
Gng11	1	ENSMUSG00000032766	guanine nucleotide binding protein (G protein), gamma 11	protein-coding
Gpc3	1	ENSMUSG00000055653	glypican 3	protein-coding
Gsn	1	ENSMUSG00000026879	gelsolin	protein-coding
H1fx	1	ENSMUSG00000044927	H1 histone family, member X	protein-coding
H2afy	1	ENSMUSG00000015937	H2A histone family, member Y	processed pseudogene
Hapln1	1	ENSMUSG00000021613	hyaluronan and proteoglycan link protein 1	protein-coding
Hic1	1	ENSMUSG00000043099	hypermethylated in cancer 1	protein-coding
Hspb1	1	ENSMUSG00000004951	heat shock protein 1	protein-coding
Ier2	1	ENSMUSG00000053560	immediate early response 2	protein-coding
Ier3	1	ENSMUSG00000003541	immediate early response 3	protein-coding
Igfbp7	1	ENSMUSG00000036256	insulin-like growth factor binding protein 7	protein-coding
Islr	1	ENSMUSG00000037206	immunoglobulin superfamily containing leucine-rich repeat	protein-coding
Itm2a	1	ENSMUSG00000031239	integral membrane protein 2A	protein-coding
Kera	1	ENSMUSG00000019932	keratocan	protein-coding
Lhx8	1	ENSMUSG00000096225	LIM homeobox protein 8	protein-coding
Limch1	1	ENSMUSG00000037736	LIM and calponin homology domains 1	protein-coding
Lrrtm1	1	ENSMUSG00000060780	leucine rich repeat transmembrane neuronal 1	protein-coding
Lsp1	1	ENSMUSG00000018819	lymphocyte specific 1	protein-coding
Lum	1	ENSMUSG00000036446	lumican	protein-coding
Matn4	1	ENSMUSG00000016995	matrilin 4	protein-coding
Metrnl	1	ENSMUSG00000039208	meteorin, glial cell differentiation regulator-like	protein-coding
Mfap5	1	ENSMUSG00000030116	microfibrillar associated protein 5	protein-coding
Mgp	1	ENSMUSG00000030218	matrix Gla protein	protein-coding
Mia	1	ENSMUSG00000089661	MIA SH3 domain containing	protein-coding
Mki67	1	ENSMUSG00000031004	antigen identified by monoclonal antibody Ki 67	protein-coding
Mpped2	1	ENSMUSG00000016386	metallophosphoesterase domain containing 2	protein-coding
Msc	1	ENSMUSG00000025930	musculin	protein-coding
mt-Atp6	1	ENSMUSG00000064357	mitochondrially encoded ATP synthase 6	protein-coding
mt-Co1	1	ENSMUSG00000064351	mitochondrially encoded cytochrome c oxidase I	protein-coding
mt-Co2	1	ENSMUSG00000064354	mitochondrially encoded cytochrome c oxidase II	protein-coding
mt-Co3	1	ENSMUSG00000064358	mitochondrially encoded cytochrome c oxidase III	protein-coding
mt-Cytb	1	ENSMUSG00000064370	mitochondrially encoded cytochrome b	protein-coding
mt-Nd2	1	ENSMUSG00000064345	mitochondrially encoded NADH dehydrogenase 2	protein-coding
mt-Nd4	1	ENSMUSG00000064363	mitochondrially encoded NADH dehydrogenase 4	protein-coding
Mxd3	1	ENSMUSG00000021485	Max dimerization protein 3	protein-coding
Myl1	1	ENSMUSG00000061816	myosin, light polypeptide 1	protein-coding
Myl4	1	ENSMUSG00000061086	myosin, light polypeptide 4	protein-coding
Mylpf	1	ENSMUSG00000030672	myosin light chain, phosphorylatable, fast skeletal muscle	protein-coding
Myog	1	ENSMUSG00000026459	myogenin	protein-coding
Nbl1	1	ENSMUSG00000041120	NBL1, DAN family BMP antagonist	protein-coding
Nes	1	ENSMUSG00000004891	nestin	protein-coding
Nhp2	1	ENSMUSG00000001056	NHP2 ribonucleoprotein	protein-coding
Notch3	1	ENSMUSG00000038146	notch 3	protein-coding
Omd	1	ENSMUSG00000048368	osteomodulin	protein-coding
Ostn	1	ENSMUSG00000052276	osteocrin	protein-coding
Otor	1	ENSMUSG00000027416	otoraplin	protein-coding
Pam	1	ENSMUSG00000026335	peptidylglycine alpha-amidating monooxygenase	protein-coding
Pcolce	1	ENSMUSG00000029718	procollagen C-endopeptidase enhancer protein	protein-coding
Plpp3	1	ENSMUSG00000028517	phospholipid phosphatase 3	protein-coding
Postn	1	ENSMUSG00000027750	periostin, osteoblast specific factor	protein-coding
Prrx1	1	ENSMUSG00000026586	paired related homeobox 1	protein-coding
Prss12	1	ENSMUSG00000027978	protease, serine 12 neurotrypsin (motopsin)	protein-coding
Ptp4a3	1	ENSMUSG00000059895	protein tyrosine phosphatase 4a3	protein-coding
Ranbp1	1	ENSMUSG00000005732	RAN binding protein 1	protein-coding
Rbp1	1	ENSMUSG00000046402	retinol binding protein 1, cellular	protein-coding
Serpinf1	1	ENSMUSG00000000753	serine (or cysteine) peptidase inhibitor, clade F, member 1	protein-coding
Sfrp1	1	ENSMUSG00000031548	secreted frizzled-related protein 1	protein-coding
Sfrp4	1	ENSMUSG00000021319	secreted frizzled-related protein 4	protein-coding
Sgms2	1	ENSMUSG00000050931	sphingomyelin synthase 2	protein-coding
Sh3glb1	1	ENSMUSG00000037062	SH3-domain GRB2-like B1 (endophilin)	protein-coding
Shox2	1	ENSMUSG00000027833	short stature homeobox 2	protein-coding
Slc25a37	1	ENSMUSG00000034248	solute carrier family 25, member 37	protein-coding
Smoc2	1	ENSMUSG00000023886	SPARC related modular calcium binding 2	protein-coding
Smpd3	1	ENSMUSG00000031906	sphingomyelin phosphodiesterase 3, neutral	protein-coding
Ssr4	1	ENSMUSG00000002014	signal sequence receptor, delta	protein-coding
Stmn2	1	ENSMUSG00000027500	stathmin-like 2	protein-coding
Tinagl1	1	ENSMUSG00000028776	tubulointerstitial nephritis antigen-like 1	protein-coding
Tmem119	1	ENSMUSG00000054675	transmembrane protein 119	protein-coding
Tmem26	1	ENSMUSG00000060044	transmembrane protein 26	protein-coding
Tnnt1	1	ENSMUSG00000064179	troponin T1, skeletal, slow	protein-coding
Tnnt2	1	ENSMUSG00000026414	troponin T2, cardiac	protein-coding
Tppp3	1	ENSMUSG00000014846	tubulin polymerization-promoting protein family member 3	protein-coding
Trps1	1	ENSMUSG00000038679	transcriptional repressor GATA binding 1	protein-coding
Tuba1c	1	ENSMUSG00000043091	tubulin, alpha 1C	protein-coding
Tubb4b	1	ENSMUSG00000036752	tubulin, beta 4B class IVB	protein-coding
Ube2l6	1	ENSMUSG00000027078	ubiquitin-conjugating enzyme E2L 6	protein-coding
Wif1	1	ENSMUSG00000020218	Wnt inhibitory factor 1	protein-coding
Wisp1	1	ENSMUSG00000005124	WNT1 inducible signaling pathway protein 1	protein-coding
Wnt5a	1	ENSMUSG00000021994	wingless-type MMTV integration site family, member 5A	protein-coding
Zeb2	1	ENSMUSG00000026872	zinc finger E-box binding homeobox 2	protein-coding
Acan	2	ENSMUSG00000030607	aggrecan	protein-coding
Akap12	2	ENSMUSG00000038587	A kinase (PRKA) anchor protein (gravin) 12	protein-coding
Alas2	2	ENSMUSG00000025270	aminolevulinic acid synthase 2, erythroid	protein-coding
Alcam	2	ENSMUSG00000022636	activated leukocyte cell adhesion molecule	protein-coding
Anxa1	2	ENSMUSG00000024659	annexin A1	protein-coding
Apex1	2	ENSMUSG00000035960	apurinic/apyrimidinic endonuclease 1	protein-coding
Asb4	2	ENSMUSG00000042607	ankyrin repeat and SOCS box-containing 4	protein-coding
Bend5	2	ENSMUSG00000028545	BEN domain containing 5	protein-coding
Bpgm	2	ENSMUSG00000038871	2,3-bisphosphoglycerate mutase	protein-coding
Btg1	2	ENSMUSG00000036478	BTG anti-proliferation factor 1	protein-coding
Ccne1	2	ENSMUSG00000002068	cyclin E1	protein-coding
Cd24a	2	ENSMUSG00000047139	CD24a antigen	protein-coding
Cdkn1c	2	ENSMUSG00000037664	cyclin-dependent kinase inhibitor 1C (P57)	protein-coding
Celf2	2	ENSMUSG00000002107	CUGBP, Elav-like family member 2	protein-coding
Chad	2	ENSMUSG00000039084	chondroadherin	protein-coding
Chadl	2	ENSMUSG00000063765	chondroadherin-like	protein-coding
Chd7	2	ENSMUSG00000041235	chromodomain helicase DNA binding protein 7	protein-coding
Col11a2	2	ENSMUSG00000024330	collagen, type XI, alpha 2	protein-coding
Col9a2	2	ENSMUSG00000028626	collagen, type IX, alpha 2	protein-coding
Cox4i2	2	ENSMUSG00000009876	cytochrome c oxidase subunit 4I2	protein-coding
Crabp2	2	ENSMUSG00000004885	cellular retinoic acid binding protein II	protein-coding
Cryab	2	ENSMUSG00000032060	crystallin, alpha B	protein-coding
Ctgf	2	ENSMUSG00000019997	connective tissue growth factor	protein-coding
Cxcl12	2	ENSMUSG00000061353	chemokine (C-X-C motif) ligand 12	protein-coding
Dpysl3	2	ENSMUSG00000024501	dihydropyrimidinase-like 3	protein-coding
Dusp9	2	ENSMUSG00000031383	dual specificity phosphatase 9	protein-coding
Ebf2	2	ENSMUSG00000022053	early B cell factor 2	protein-coding
Errfi1	2	ENSMUSG00000028967	ERBB receptor feedback inhibitor 1	protein-coding
Esam	2	ENSMUSG00000001946	endothelial cell-specific adhesion molecule	protein-coding
Fam213a	2	ENSMUSG00000021792	family with sequence similarity 213, member A	protein-coding
Fam60a	2	ENSMUSG00000039985	family with sequence similarity 60	protein-coding
Fech	2	ENSMUSG00000024588	ferrochelatase	protein-coding
Fkbp4	2	ENSMUSG00000030357	FK506 binding protein 4	protein-coding
Foxp2	2	ENSMUSG00000029563	forkhead box P2	protein-coding
Gpc6	2	ENSMUSG00000058571	glypican 6	protein-coding
Gpx3	2	ENSMUSG00000018339	glutathione peroxidase 3	protein-coding
H19	2	ENSMUSG00000000031	H19, imprinted maternally expressed transcript	ncRNA
Hba-a2	2	ENSMUSG00000069917	hemoglobin alpha, adult chain 2	protein-coding
Hba-x	2	ENSMUSG00000055609	hemoglobin X, alpha-like embryonic chain in Hba complex	protein-coding
Hbb-bh1	2	ENSMUSG00000052217	hemoglobin Z, beta-like embryonic chain	protein-coding
Hbb-bs	2	ENSMUSG00000052305	hemoglobin, beta adult s chain	protein-coding
Hbb-y	2	ENSMUSG00000052187	hemoglobin Y, beta-like embryonic chain	protein-coding
Hes6	2	ENSMUSG00000067071	hairy and enhancer of split 6	protein-coding
Igf1	2	ENSMUSG00000020053	insulin-like growth factor 1	protein-coding
Igf2	2	ENSMUSG00000048583	insulin-like growth factor 2	protein-coding
Igfbp5	2	ENSMUSG00000026185	insulin-like growth factor binding protein 5	protein-coding
Inhba	2	ENSMUSG00000041324	inhibin beta-A	protein-coding
Kcne1l	2	ENSMUSG00000090122	potassium voltage-gated channel, Isk-related family, member 1-like, pseudogene	protein-coding
Kcnj8	2	ENSMUSG00000030247	potassium inwardly-rectifying channel, subfamily J, member 8	protein-coding
Klf2	2	ENSMUSG00000055148	Kruppel-like factor 2 (lung)	protein-coding
Ldhb	2	ENSMUSG00000030246	lactate dehydrogenase B	protein-coding
Maged2	2	ENSMUSG00000025268	MAGE family member D2	protein-coding
Matn1	2	ENSMUSG00000040533	matrilin 1, cartilage matrix protein	protein-coding
Matn3	2	ENSMUSG00000020583	matrilin 3	protein-coding
Meg3	2	ENSMUSG00000021268	maternally expressed 3	ncRNA
Meis2	2	ENSMUSG00000027210	Meis homeobox 2	protein-coding
Mest	2	ENSMUSG00000051855	mesoderm specific transcript	protein-coding
Mfge8	2	ENSMUSG00000030605	milk fat globule EGF and factor V/VIII domain containing	protein-coding
Mkrn1	2	ENSMUSG00000029922	makorin, ring finger protein, 1	protein-coding
Mmp11	2	ENSMUSG00000000901	matrix metallopeptidase 11	protein-coding
Mylk	2	ENSMUSG00000022836	myosin, light polypeptide kinase	protein-coding
Nnat	2	ENSMUSG00000067786	neuronatin	protein-coding
Nr4a1	2	ENSMUSG00000023034	nuclear receptor subfamily 4, group A, member 1	protein-coding
Nrk	2	ENSMUSG00000052854	Nik related kinase	protein-coding
Osr2	2	ENSMUSG00000022330	odd-skipped related 2	protein-coding
Panx3	2	ENSMUSG00000011118	pannexin 3	protein-coding
Papss2	2	ENSMUSG00000024899	3'-phosphoadenosine 5'-phosphosulfate synthase 2	protein-coding
Parm1	2	ENSMUSG00000034981	prostate androgen-regulated mucin-like protein 1	protein-coding
Pax3	2	ENSMUSG00000004872	paired box 3	protein-coding
Pax9	2	ENSMUSG00000001497	paired box 9	protein-coding
Pdgfa	2	ENSMUSG00000025856	platelet derived growth factor, alpha	protein-coding
Penk	2	ENSMUSG00000045573	preproenkephalin	protein-coding
Phlda1	2	ENSMUSG00000020205	pleckstrin homology like domain, family A, member 1	protein-coding
Ppp1r14a	2	ENSMUSG00000037166	protein phosphatase 1, regulatory inhibitor subunit 14A	protein-coding
Prdx2	2	ENSMUSG00000005161	peroxiredoxin 2	protein-coding
Pth1r	2	ENSMUSG00000032492	parathyroid hormone 1 receptor	protein-coding
Ramp1	2	ENSMUSG00000034353	receptor (calcitonin) activity modifying protein 1	protein-coding
Rgs5	2	ENSMUSG00000026678	regulator of G-protein signaling 5	protein-coding
Runx1t1	2	ENSMUSG00000006586	RUNX1 translocation partner 1	protein-coding
S100a10	2	ENSMUSG00000041959	S100 calcium binding protein A10 (calpactin)	protein-coding
S100a11	2	ENSMUSG00000027907	S100 calcium binding protein A11	protein-coding
Sepp1	2	ENSMUSG00000064373	selenoprotein P	protein-coding
Serpinh1	2	ENSMUSG00000070436	serine (or cysteine) peptidase inhibitor, clade H, member 1	protein-coding
Six1	2	ENSMUSG00000051367	sine oculis-related homeobox 1	protein-coding
Slc1a3	2	ENSMUSG00000005360	solute carrier family 1 (glial high affinity glutamate transporter), member 3	protein-coding
Smc2	2	ENSMUSG00000028312	structural maintenance of chromosomes 2	protein-coding
Snca	2	ENSMUSG00000025889	synuclein, alpha	protein-coding
Socs3	2	ENSMUSG00000053113	suppressor of cytokine signaling 3	protein-coding
Sorbs2	2	ENSMUSG00000031626	sorbin and SH3 domain containing 2	protein-coding
Sox11	2	ENSMUSG00000063632	SRY (sex determining region Y)-box 11	protein-coding
Sp7	2	ENSMUSG00000060284	Sp7 transcription factor 7	protein-coding
Sulf2	2	ENSMUSG00000006800	sulfatase 2	protein-coding
Tcf4	2	ENSMUSG00000053477	transcription factor 4	protein-coding
Tgfb2	2	ENSMUSG00000039239	transforming growth factor, beta 2	protein-coding
Tmem176a	2	ENSMUSG00000023367	transmembrane protein 176A	protein-coding
Tmem176b	2	ENSMUSG00000029810	transmembrane protein 176B	protein-coding
Tmem59	2	ENSMUSG00000028618	transmembrane protein 59	protein-coding
Tsc22d1	2	ENSMUSG00000022010	TSC22 domain family, member 1	protein-coding
Tsc22d3	2	ENSMUSG00000031431	TSC22 domain family, member 3	protein-coding
Tubb2b	2	ENSMUSG00000045136	tubulin, beta 2B class IIB	protein-coding
Twist2	2	ENSMUSG00000007805	twist basic helix-loop-helix transcription factor 2	protein-coding
Ugdh	2	ENSMUSG00000029201	UDP-glucose dehydrogenase	protein-coding
Vgll2	2	ENSMUSG00000049641	vestigial like family member 2	protein-coding
Vgll3	2	ENSMUSG00000091243	vestigial like family member 3	protein-coding
Wwp2	2	ENSMUSG00000031930	WW domain containing E3 ubiquitin protein ligase 2	protein-coding
Zbtb20	2	ENSMUSG00000022708	zinc finger and BTB domain containing 20	protein-coding
Zfhx3	2	ENSMUSG00000038872	zinc finger homeobox 3	protein-coding
1500015O10Rik	3	ENSMUSG00000026051	RIKEN cDNA 1500015O10 gene	protein-coding
A230065H16Rik	3	ENSMUSG00000087075	RIKEN cDNA A230065H16 gene	protein-coding
Acta1	3	ENSMUSG00000031972	actin alpha 1, skeletal muscle	protein-coding
Alyref	3	ENSMUSG00000025134	Aly/REF export factor	protein-coding
Ank1	3	ENSMUSG00000031543	ankyrin 1, erythroid	protein-coding
Bgn	3	ENSMUSG00000031375	biglycan	protein-coding
Birc5	3	ENSMUSG00000017716	baculoviral IAP repeat-containing 5	protein-coding
C1qtnf3	3	ENSMUSG00000058914	C1q and tumor necrosis factor related protein 3	protein-coding
Cav1	3	ENSMUSG00000007655	caveolin 1, caveolae protein	protein-coding
Ccdc80	3	ENSMUSG00000022665	coiled-coil domain containing 80	protein-coding
Ccnb1	3	ENSMUSG00000041431	cyclin B1	protein-coding
Cd82	3	ENSMUSG00000027215	CD82 antigen	protein-coding
Cdca8	3	ENSMUSG00000028873	cell division cycle associated 8	protein-coding
Cdh15	3	ENSMUSG00000031962	cadherin 15	protein-coding
Cdk1	3	ENSMUSG00000019942	cyclin-dependent kinase 1	protein-coding
Cdk2ap1	3	ENSMUSG00000029394	CDK2 (cyclin-dependent kinase 2)-associated protein 1	protein-coding
Cenpf	3	ENSMUSG00000026605	centromere protein F	protein-coding
Cgref1	3	ENSMUSG00000029161	cell growth regulator with EF hand domain 1	protein-coding
Chodl	3	ENSMUSG00000022860	chondrolectin	protein-coding
Chrna1	3	ENSMUSG00000027107	cholinergic receptor, nicotinic, alpha polypeptide 1 (muscle)	protein-coding
Ckap2l	3	ENSMUSG00000048327	cytoskeleton associated protein 2-like	protein-coding
Cks2	3	ENSMUSG00000062248	CDC28 protein kinase regulatory subunit 2	protein-coding
Clec11a	3	ENSMUSG00000004473	C-type lectin domain family 11, member a	protein-coding
Clec3b	3	ENSMUSG00000025784	C-type lectin domain family 3, member b	protein-coding
Col1a2	3	ENSMUSG00000029661	collagen, type I, alpha 2	protein-coding
Col26a1	3	ENSMUSG00000004415	collagen, type XXVI, alpha 1	protein-coding
Col27a1	3	ENSMUSG00000045672	collagen, type XXVII, alpha 1	protein-coding
Col6a2	3	ENSMUSG00000020241	collagen, type VI, alpha 2	protein-coding
Col8a1	3	ENSMUSG00000068196	collagen, type VIII, alpha 1	protein-coding
Col8a2	3	ENSMUSG00000056174	collagen, type VIII, alpha 2	protein-coding
Crabp1	3	ENSMUSG00000032291	cellular retinoic acid binding protein I	protein-coding
Creb3l1	3	ENSMUSG00000027230	cAMP responsive element binding protein 3-like 1	protein-coding
Crip1	3	ENSMUSG00000006360	cysteine-rich protein 1 (intestinal)	protein-coding
Crip2	3	ENSMUSG00000006356	cysteine rich protein 2	protein-coding
Crlf1	3	ENSMUSG00000007888	cytokine receptor-like factor 1	protein-coding
Cyr61	3	ENSMUSG00000028195	cysteine rich protein 61	protein-coding
Dcn	3	ENSMUSG00000019929	decorin	protein-coding
Dlx5	3	ENSMUSG00000029755	distal-less homeobox 5	protein-coding
Ebf1	3	ENSMUSG00000057098	early B cell factor 1	protein-coding
Emcn	3	ENSMUSG00000054690	endomucin	protein-coding
Fbln1	3	ENSMUSG00000006369	fibulin 1	protein-coding
Fkbp10	3	ENSMUSG00000001555	FK506 binding protein 10	protein-coding
Fkbp11	3	ENSMUSG00000003355	FK506 binding protein 11	protein-coding
Foxf2	3	ENSMUSG00000038402	forkhead box F2	protein-coding
Gas1	3	ENSMUSG00000052957	growth arrest specific 1	protein-coding
Gucy1a3	3	ENSMUSG00000033910	guanylate cyclase 1, soluble, alpha 3	protein-coding
Gypa	3	ENSMUSG00000051839	glycophorin A	protein-coding
Hmmr	3	ENSMUSG00000020330	hyaluronan mediated motility receptor (RHAMM)	protein-coding
Hsp90aa1	3	ENSMUSG00000021270	heat shock protein 90, alpha (cytosolic), class A member 1	protein-coding
Hspd1	3	ENSMUSG00000025980	heat shock protein 1 (chaperonin)	protein-coding
Kif20a	3	ENSMUSG00000003779	kinesin family member 20A	protein-coding
Kpna2	3	ENSMUSG00000018362	karyopherin (importin) alpha 2	protein-coding
Lgals1	3	ENSMUSG00000068220	lectin, galactose binding, soluble 1	protein-coding
Lgals3	3	ENSMUSG00000050335	lectin, galactose binding, soluble 3	protein-coding
Lmna	3	ENSMUSG00000028063	lamin A	protein-coding
Lockd	3	ENSMUSG00000098318	lncRNA downstream of Cdkn1b	ncRNA
Lyar	3	ENSMUSG00000067367	Ly1 antibody reactive clone	protein-coding
Mbnl2	3	ENSMUSG00000022139	muscleblind like splicing factor 2	protein-coding
Mfap4	3	ENSMUSG00000042436	microfibrillar-associated protein 4	protein-coding
mt-Nd1	3	ENSMUSG00000064341	mitochondrially encoded NADH dehydrogenase 1	protein-coding
Ndufa4l2	3	ENSMUSG00000040280	Ndufa4, mitochondrial complex associated like 2	protein-coding
Nme1	3	ENSMUSG00000037601	NME/NM23 nucleoside diphosphate kinase 1	protein-coding
Nrp1	3	ENSMUSG00000025810	neuropilin 1	protein-coding
Nusap1	3	ENSMUSG00000027306	nucleolar and spindle associated protein 1	protein-coding
Oat	3	ENSMUSG00000030934	ornithine aminotransferase	protein-coding
Olfml3	3	ENSMUSG00000027848	olfactomedin-like 3	protein-coding
Osr1	3	ENSMUSG00000048387	odd-skipped related transcription factor 1	protein-coding
Pcp4	3	ENSMUSG00000090223	Purkinje cell protein 4	protein-coding
Pdgfrb	3	ENSMUSG00000024620	platelet derived growth factor receptor, beta polypeptide	protein-coding
Peg3	3	ENSMUSG00000002265	paternally expressed 3	protein-coding
Ppp1r14b	3	ENSMUSG00000056612	protein phosphatase 1, regulatory inhibitor subunit 14B	protein-coding
Prc1	3	ENSMUSG00000038943	protein regulator of cytokinesis 1	protein-coding
Prdx1	3	ENSMUSG00000028691	peroxiredoxin 1	protein-coding
Ptn	3	ENSMUSG00000029838	pleiotrophin	protein-coding
Pttg1	3	ENSMUSG00000020415	pituitary tumor-transforming gene 1	protein-coding
Racgap1	3	ENSMUSG00000023015	Rac GTPase-activating protein 1	protein-coding
Ran	3	ENSMUSG00000029430	RAN, member RAS oncogene family	protein-coding
Rcn3	3	ENSMUSG00000019539	reticulocalbin 3, EF-hand calcium binding domain	protein-coding
S100b	3	ENSMUSG00000033208	S100 protein, beta polypeptide, neural	protein-coding
Sdpr	3	ENSMUSG00000045954	serum deprivation response	protein-coding
Set	3	ENSMUSG00000054766	SET nuclear oncogene	protein-coding
Sfrp2	3	ENSMUSG00000027996	secreted frizzled-related protein 2	protein-coding
Smc4	3	ENSMUSG00000034349	structural maintenance of chromosomes 4	protein-coding
Sparc	3	ENSMUSG00000018593	secreted acidic cysteine rich glycoprotein	protein-coding
Sparcl1	3	ENSMUSG00000029309	SPARC-like 1	protein-coding
Spc24	3	ENSMUSG00000074476	SPC24, NDC80 kinetochore complex component, homolog (S. cerevisiae)	protein-coding
Spg21	3	ENSMUSG00000032388	SPG21, maspardin	protein-coding
Spp1	3	ENSMUSG00000029304	secreted phosphoprotein 1	protein-coding
Sync	3	ENSMUSG00000001333	syncoilin	protein-coding
Tagln2	3	ENSMUSG00000026547	transgelin 2	protein-coding
Tbrg1	3	ENSMUSG00000011114	transforming growth factor beta regulated gene 1	protein-coding
Tcf7	3	ENSMUSG00000000782	transcription factor 7, T cell specific	protein-coding
Tgfbi	3	ENSMUSG00000035493	transforming growth factor, beta induced	protein-coding
Thbs2	3	ENSMUSG00000023885	thrombospondin 2	protein-coding
Timp1	3	ENSMUSG00000001131	tissue inhibitor of metalloproteinase 1	protein-coding
Tm4sf1	3	ENSMUSG00000027800	transmembrane 4 superfamily member 1	protein-coding
Tnc	3	ENSMUSG00000028364	tenascin C	protein-coding
Tnnc2	3	ENSMUSG00000017300	troponin C2, fast	protein-coding
Top2a	3	ENSMUSG00000020914	topoisomerase (DNA) II alpha	protein-coding
Tpm2	3	ENSMUSG00000028464	tropomyosin 2, beta	protein-coding
Tpx2	3	ENSMUSG00000027469	TPX2, microtubule-associated	protein-coding
Ube2s	3	ENSMUSG00000060860	ubiquitin-conjugating enzyme E2S	protein-coding
2810417H13Rik	4	ENSMUSG00000040204	RIKEN cDNA 2810417H13 gene	protein-coding
3110079O15Rik	4	ENSMUSG00000026258	RIKEN cDNA 3110079O15 gene	protein-coding
Abcc9	4	ENSMUSG00000030249	ATP-binding cassette, sub-family C (CFTR/MRP), member 9	protein-coding
Acta2	4	ENSMUSG00000035783	actin alpha 2, smooth muscle, aorta	protein-coding
Actg2	4	ENSMUSG00000059430	actin, gamma 2, smooth muscle, enteric	protein-coding
Anp32b	4	ENSMUSG00000028333	acidic (leucine-rich) nuclear phosphoprotein 32 family, member B	protein-coding
Aurka	4	ENSMUSG00000027496	aurora kinase A	protein-coding
Aurkb	4	ENSMUSG00000020897	aurora kinase B	protein-coding
Bambi	4	ENSMUSG00000024232	BMP and activin membrane-bound inhibitor	protein-coding
Bub3	4	ENSMUSG00000066979	BUB3 mitotic checkpoint protein	protein-coding
Cadm1	4	ENSMUSG00000032076	cell adhesion molecule 1	protein-coding
Cald1	4	ENSMUSG00000029761	caldesmon 1	protein-coding
Capn6	4	ENSMUSG00000067276	calpain 6	protein-coding
Car2	4	ENSMUSG00000027562	carbonic anhydrase 2	protein-coding
Cbx3	4	ENSMUSG00000029836	chromobox 3	protein-coding
Ccna2	4	ENSMUSG00000027715	cyclin A2	protein-coding
Ccnb2	4	ENSMUSG00000032218	cyclin B2	protein-coding
Cdc20	4	ENSMUSG00000006398	cell division cycle 20	protein-coding
Cdc42ep3	4	ENSMUSG00000036533	CDC42 effector protein (Rho GTPase binding) 3	protein-coding
Cdca3	4	ENSMUSG00000023505	cell division cycle associated 3	protein-coding
Cenpa	4	ENSMUSG00000029177	centromere protein A	protein-coding
Cenpe	4	ENSMUSG00000045328	centromere protein E	protein-coding
Cks1b	4	ENSMUSG00000028044	CDC28 protein kinase 1b	protein-coding
Col2a1	4	ENSMUSG00000022483	collagen, type II, alpha 1	protein-coding
Col5a1	4	ENSMUSG00000026837	collagen, type V, alpha 1	protein-coding
Col9a1	4	ENSMUSG00000026147	collagen, type IX, alpha 1	protein-coding
Crym	4	ENSMUSG00000030905	crystallin, mu	protein-coding
Csrp2	4	ENSMUSG00000020186	cysteine and glycine-rich protein 2	protein-coding
Cxcl14	4	ENSMUSG00000021508	chemokine (C-X-C motif) ligand 14	protein-coding
Cygb	4	ENSMUSG00000020810	cytoglobin	protein-coding
Dctpp1	4	ENSMUSG00000042462	dCTP pyrophosphatase 1	protein-coding
Epha3	4	ENSMUSG00000052504	Eph receptor A3	protein-coding
Fam64a	4	ENSMUSG00000020808	family with sequence similarity 64, member A	protein-coding
Foxc2	4	ENSMUSG00000046714	forkhead box C2	protein-coding
Foxf1	4	ENSMUSG00000042812	forkhead box F1	protein-coding
Frzb	4	ENSMUSG00000027004	frizzled-related protein	protein-coding
Gm10260	4	ENSMUSG00000069117	ribosomal protein S18, pseudogene 6	protein-coding
Gucy1b3	4	ENSMUSG00000028005	guanylate cyclase 1, soluble, beta 3	protein-coding
H2afv	4	ENSMUSG00000041126	H2A histone family, member V	protein-coding
H2afx	4	ENSMUSG00000049932	H2A histone family, member X	protein-coding
H2afz	4	ENSMUSG00000037894	H2A histone family, member Z	protein-coding
Heyl	4	ENSMUSG00000032744	hairy/enhancer-of-split related with YRPW motif-like	protein-coding
Hmga2	4	ENSMUSG00000056758	high mobility group AT-hook 2	protein-coding
Hmgb1	4	ENSMUSG00000066551	high mobility group box 1	protein-coding
Hmgb2	4	ENSMUSG00000054717	high mobility group box 2	protein-coding
Hmgb3	4	ENSMUSG00000015217	high mobility group box 3	protein-coding
Hmgn1	4	ENSMUSG00000040681	high mobility group nucleosomal binding domain 1	protein-coding
Hn1	4	ENSMUSG00000020737	hematological and neurological expressed sequence 1	protein-coding
Ifitm1	4	ENSMUSG00000025491	interferon induced transmembrane protein 1	protein-coding
Ifitm5	4	ENSMUSG00000025489	interferon induced transmembrane protein 5	protein-coding
Igdcc3	4	ENSMUSG00000032394	immunoglobulin superfamily, DCC subclass, member 3	protein-coding
Igfbp3	4	ENSMUSG00000020427	insulin-like growth factor binding protein 3	protein-coding
Incenp	4	ENSMUSG00000024660	inner centromere protein	protein-coding
Irx3	4	ENSMUSG00000031734	Iroquois related homeobox 3	protein-coding
Kif23	4	ENSMUSG00000032254	kinesin family member 23	protein-coding
Knstrn	4	ENSMUSG00000027331	kinetochore-localized astrin/SPAG5 binding	protein-coding
Lect1	4	ENSMUSG00000022025	leukocyte cell derived chemotaxin 1	protein-coding
Lhx6	4	ENSMUSG00000026890	LIM homeobox protein 6	protein-coding
Lmcd1	4	ENSMUSG00000057604	LIM and cysteine-rich domains 1	protein-coding
Lsm6	4	ENSMUSG00000031683	LSM6 homolog, U6 small nuclear RNA and mRNA degradation associated	protein-coding
Mcm7	4	ENSMUSG00000029730	minichromosome maintenance complex component 7	protein-coding
Mef2c	4	ENSMUSG00000005583	myocyte enhancer factor 2C	protein-coding
Msx1	4	ENSMUSG00000048450	msh homeobox 1	protein-coding
Myl9	4	ENSMUSG00000067818	myosin, light polypeptide 9, regulatory	protein-coding
Ncam1	4	ENSMUSG00000039542	neural cell adhesion molecule 1	protein-coding
Ndn	4	ENSMUSG00000033585	necdin, MAGE family member	protein-coding
Nfib	4	ENSMUSG00000008575	nuclear factor I/B	protein-coding
Nkd1	4	ENSMUSG00000031661	naked cuticle 1	protein-coding
Npnt	4	ENSMUSG00000040998	nephronectin	protein-coding
Nrarp	4	ENSMUSG00000078202	Notch-regulated ankyrin repeat protein	protein-coding
Nrgn	4	ENSMUSG00000053310	neurogranin	protein-coding
Pcna	4	ENSMUSG00000027342	proliferating cell nuclear antigen	protein-coding
Pdzrn4	4	ENSMUSG00000036218	PDZ domain containing RING finger 4	protein-coding
Pkm	4	ENSMUSG00000032294	pyruvate kinase, muscle	protein-coding
Plagl1	4	ENSMUSG00000019817	pleiomorphic adenoma gene-like 1	protein-coding
Plk1	4	ENSMUSG00000030867	polo like kinase 1	protein-coding
Pou3f4	4	ENSMUSG00000056854	POU domain, class 3, transcription factor 4	protein-coding
Prdx6	4	ENSMUSG00000026701	peroxiredoxin 6	protein-coding
Ptma	4	ENSMUSG00000026238	prothymosin alpha	protein-coding
Rasgrp2	4	ENSMUSG00000032946	RAS, guanyl releasing protein 2	protein-coding
Rasl11a	4	ENSMUSG00000029641	RAS-like, family 11, member A	protein-coding
Rrm2	4	ENSMUSG00000020649	ribonucleotide reductase M2	protein-coding
Runx2	4	ENSMUSG00000039153	runt related transcription factor 2	protein-coding
Shank1	4	ENSMUSG00000038738	SH3 and multiple ankyrin repeat domains 1	protein-coding
Sms	4	ENSMUSG00000071708	spermine synthase	protein-coding
Sox9	4	ENSMUSG00000000567	SRY (sex determining region Y)-box 9	protein-coding
Spc25	4	ENSMUSG00000005233	SPC25, NDC80 kinetochore complex component, homolog (S. cerevisiae)	protein-coding
Stmn1	4	ENSMUSG00000028832	stathmin 1	protein-coding
Tacc3	4	ENSMUSG00000037313	transforming, acidic coiled-coil containing protein 3	protein-coding
Tagln	4	ENSMUSG00000032085	transgelin	protein-coding
Tbx18	4	ENSMUSG00000032419	T-box18	protein-coding
Tgfb1	4	ENSMUSG00000002603	transforming growth factor, beta 1	protein-coding
Timp3	4	ENSMUSG00000020044	tissue inhibitor of metalloproteinase 3	protein-coding
Tmem8c	4	ENSMUSG00000009214	transmembrane protein 8C	protein-coding
Tmsb4x	4	ENSMUSG00000049775	thymosin, beta 4, X chromosome	protein-coding
Tnni1	4	ENSMUSG00000026418	troponin I, skeletal, slow 1	protein-coding
Tuba1b	4	ENSMUSG00000023004	tubulin, alpha 1B	protein-coding
Tubb5	4	ENSMUSG00000001525	tubulin, beta 5 class I	protein-coding
Ube2c	4	ENSMUSG00000001403	ubiquitin-conjugating enzyme E2C	protein-coding
2700094K13Rik	5	ENSMUSG00000076437	RIKEN cDNA 2700094K13 gene	protein-coding
Actc1	5	ENSMUSG00000068614	actin, alpha, cardiac muscle 1	protein-coding
Agl	5	ENSMUSG00000033400	amylo-1,6-glucosidase, 4-alpha-glucanotransferase	protein-coding
Alpl	5	ENSMUSG00000028766	alkaline phosphatase, liver/bone/kidney	protein-coding
Col9a3	5	ENSMUSG00000027570	collagen, type IX, alpha 3	protein-coding
Cpe	5	ENSMUSG00000037852	carboxypeptidase E	protein-coding
Eif5a	5	ENSMUSG00000078812	eukaryotic translation initiation factor 5A	protein-coding
Epyc	5	ENSMUSG00000019936	epiphycan	protein-coding
Fabp3	5	ENSMUSG00000028773	fatty acid binding protein 3, muscle and heart	protein-coding
Fam101a	5	ENSMUSG00000037962	family with sequence similarity 101, member A	protein-coding
Fzd9	5	ENSMUSG00000049551	frizzled class receptor 9	protein-coding
Gadd45g	5	ENSMUSG00000021453	growth arrest and DNA-damage-inducible 45 gamma	protein-coding
Ibsp	5	ENSMUSG00000029306	integrin binding sialoprotein	protein-coding
Ifitm3	5	ENSMUSG00000025492	interferon induced transmembrane protein 3	protein-coding
Igfbp2	5	ENSMUSG00000039323	insulin-like growth factor binding protein 2	protein-coding
Igfbp4	5	ENSMUSG00000017493	insulin-like growth factor binding protein 4	protein-coding
Kazald1	5	ENSMUSG00000025213	Kazal-type serine peptidase inhibitor domain 1	protein-coding
Mab21l2	5	ENSMUSG00000057777	mab-21-like 2	protein-coding
Maf	5	ENSMUSG00000055435	avian musculoaponeurotic fibrosarcoma oncogene homolog	protein-coding
Mif	5	ENSMUSG00000033307	macrophage migration inhibitory factor (glycosylation-inhibiting factor)	protein-coding
mt-Nd5	5	ENSMUSG00000064367	mitochondrially encoded NADH dehydrogenase 5	protein-coding
Myod1	5	ENSMUSG00000009471	myogenic differentiation 1	protein-coding
Nrp2	5	ENSMUSG00000025969	neuropilin 2	protein-coding
Nts	5	ENSMUSG00000019890	neurotensin	protein-coding
Ramp2	5	ENSMUSG00000001240	receptor (calcitonin) activity modifying protein 2	protein-coding
Rtn2	5	ENSMUSG00000030401	reticulon 2 (Z-band associated protein)	protein-coding
Slc25a5	5	ENSMUSG00000016319	solute carrier family 25 (mitochondrial carrier, adenine nucleotide translocator), member 5	protein-coding
Snrpg	5	ENSMUSG00000057278	small nuclear ribonucleoprotein polypeptide G	protein-coding
Sostdc1	5	ENSMUSG00000036169	sclerostin domain containing 1	protein-coding
Sox5	5	ENSMUSG00000041540	SRY (sex determining region Y)-box 5	protein-coding
Tfap2b	5	ENSMUSG00000025927	transcription factor AP-2 beta	protein-coding
Tnnc1	5	ENSMUSG00000091898	troponin C, cardiac/slow skeletal	protein-coding
Ttn	5	ENSMUSG00000051747	titin	protein-coding
Tubb6	5	ENSMUSG00000001473	tubulin, beta 6 class V	protein-coding
Vim	5	ENSMUSG00000026728	vimentin	protein-coding
Ybx1	5	ENSMUSG00000028639	Y box protein 1	protein-coding
